# Sorafenib induces muscle wasting by disrupting the activity of distinct chromatin regulators

**DOI:** 10.1101/2024.01.04.574149

**Authors:** Bushra Khan, Chiara Lanzuolo, Valentina Rosti, Philina Santarelli, Andreas Pich, Theresia Kraft, Mamta Amrute-Nayak, Arnab Nayak

## Abstract

Adverse effects of chemotherapies can outweigh the benefits in cancer patients. Various chemotherapeutics are linked to muscle wasting or cachexia, drastically reducing the chance of survivability of cancer patients. Insights into the molecular basis of chemotherapy-induced cachexia is an unmet need to improve the treatment strategies. Here, we investigated the tyrosine kinase inhibitor class of chemotherapeutic agents for their effects on muscle function. Sorafenib, but not Nilotinib and Imatinib, triggered cachexia. System-wide transcriptome and proteome analyses revealed that Sorafenib alters the global transcriptional program and proteostasis in muscle cells. Mechanistically, Sorafenib treatment reduced active epigenetic mark H3K4 methylation on distinct muscle-specific genes due to the defective chromatin association of SET1/A, a catalytic component of the SET1/MLL complex. It favored transcriptionally incompetent chromatin, characterized by diminished association with RNA polymerase II. The transcriptional reorientation led to disrupted sarcomere organization, calcium homeostasis, and mitochondrial respiration. Consequently, the contractile ability of muscle cells was severely compromised. Collectively, we identified an unanticipated transcriptional mechanism underlying Sorafenib-induced cachexia. Our findings hold the potential to strategize therapy regimens to minimize chemotherapy-induced cachexia and improve treatment outcomes.
