## Supplemental table 1 for "Sorafenib induces muscle wasting by disrupting the activity of distinct chromatin regulators"

### Sheet: Sheet 1
232 common elements in "RNASeq_regulated" and "Myofibril":	RNASeq_log2FC	RNASeq_Padj	247 common elements in "RNASeq_regulated" and "SR":	RNASeq_log2FC	RNASeq_Padj	370 common elements in "RNASeq_regulated" and "Mitochondria":	RNASeq_log2FC	RNASeq_Padj		38 common elements in "MS_regulated" and "Myofibril":	MS_log2FC	MS_(-log10pvalue)	20 common elements in "MS_regulated" and "SR":	MS_log2FC	MS_(-log10pvalue)	92 common elements in "MS_regulated" and "Mitochondria":	MS_log2FC	MS_(-log10pvalue)
3425401B19Rik	-1.97027	3.57373e-60	Actn1	-1.03523	1.58079e-160	2310002L09Rik	-4.07148	3.20404e-60		Actn2	-1.30825	1.97669	Actn2	-1.30825	1.97669	Acadvl	-1.2384	2.70492	List of genes/proteins associated with the specific GO terms, that were differentially regulated (up- or down-regulated) in our transcriptomic dataset (labelled as 'RNASeq_regulated') and proteomic dataset (labelled as 'MS_regulated').
Abcc9	-3.20971	6.05249e-49	Actn2	-2.54626	1.49534e-154	4930503B20Rik	3.64846	2.49e-11		Ak1	-1.45452	5.11404	Akt2	-1.6956	2.96438	Akt2	-1.6956	2.96438	The highlighted genes are unique to that specific dataset (RNASeq or MS).
Ablim2	-2.78592	3.81241e-160	Actn3	-1.97	2.48145e-108	4930550C14Rik	2.06174	5.12e-05		Atp2a1	-1.88406	4.61912	Atp2a1	-1.88406	4.61912	Aldh9a1	1.06383	2.7813	GO terms associated with Myofibril include the following GO terms: contractile fiber, myofibril, myofibril assembly, sarcomere organization, muscle contraction.
Abra	-1.96961	3.51545e-55	Actn4	-1.13817	7.16637e-89	AA467197	2.2672	1.9e-15		Atp2a2	-1.39261	3.35379	Atp2a2	-1.39261	3.35379	App	1.5635	1.64475	GO terms associated with SR include the following GO terms: sarcoplasmic reticulum, calcium ion binding.
Acta1	-1.46293	7.04769e-112	Adgre5	-1.53252	1.71461e-200	Abca12	1.76778	0.000466255		Bin1	-1.32299	4.12948	Cdh2	-1.00949	2.36007	Atp5g1	-1.78751	1.50977	GO terms associated with Mitochondria include the following GO terms: mitochondria, mitochondrial membrane, mitochondrial inner membrane, mitochondrial envelope, mitochondrial respirasome, mitochondrial calcium ion transmembrane transport, oxidative phosphorylation, glycogenmetabolic process.
Acta2	-2.99405	0	Adgrl3	-1.72434	5.90623e-108	Abca9	-1.39597	2.43532e-05		Cav3	-1.93733	3.56505	Dysf	-1.81079	1.5339	Atpaf2	-1.0787	2.5795
Actc1	-2.18358	8.30444e-110	Agl	-1.41149	3.13037e-212	Abcb1b	2.66293	8.93e-146		Chrnb1	-1.26522	1.74581	Ehd4	-1.17428	2.90456	Bcat1	1.1882	1.73542
Actg1	-1.11369	9.21889e-73	Aif1l	-1.18483	1.73764e-41	Abcc12	2.40169	2.37e-06		Chrng	-2.30624	2.43272	Hax1	-1.76586	2.50637	Bsg	1.687	2.94512
Actn1	-1.03523	1.58079e-160	Akap6	-1.67305	0	Abcc8	-2.5386	1.13506e-05		Cryab	-1.56346	2.9658	Klhl41	-2.08044	3.63928	Cdk1	-1.76863	1.61063
Actn2	-2.54626	1.49534e-154	Alpl	-1.65114	0.000540271	Abcc9	-3.20971	6.05249e-49		Csrp3	-1.8885	1.77496	Lrp4	-2.5416	4.74146	Coq5	-1.89408	3.57975
Actn3	-1.97	2.48145e-108	Amy1	1.96215	4.84e-13	Abcd2	1.44025	2.64e-13		Dnajb6	-1.74771	1.55407	Macf1	-1.2103	3.83526	Coq6	-1.46272	3.08302
Actn4	-1.13817	7.16637e-89	Ank1	-2.26679	3.45499e-177	Abcg1	-2.03418	3.77372e-15		Fxr1	-1.02131	4.0544	Mgp	-1.19711	4.68563	Coq7	-1.50497	1.30546
Adora1	-1.49839	5.75416e-06	Anxa11	-1.78546	4.11629e-141	Acad12	-1.38136	7.77757e-22		Gpd1l	-1.99815	2.37463	Myl6b	1.24036	2.22181	Cox20	-1.7224	1.66907
Adra1b	2.67133	1.95e-31	Anxa3	1.63348	5.27e-220	Acadl	-1.19983	1.09684e-110		Klhl40	-1.82939	4.15615	Mylpf	-2.0502	2.62559	Crat	-1.51993	1.84746
Adrb1	2.1726	2.23e-09	Anxa6	-1.10741	1.1294e-106	Acat2	-2.11541	0		Klhl41	-2.08044	3.63928	Pdp1	-1.19524	2.50884	Cryab	-1.56346	2.9658
Agt	-2.98709	3.79055e-10	Anxa8	-1.01903	2.5393e-70	Acat3	-1.29072	2.53425e-05		Lmod2	-2.07046	2.98955	Pygm	-2.21286	3.2114	Diablo	-1.05643	3.44392
Akap13	-1.14671	6.29336e-78	Anxa9	1.33504	2.57e-12	Acot11	-1.19472	7.33106e-23		Myh3	1.40503	3.54181	Ryr1	-1.19828	3.43862	Endog	-1.27343	2.2348
Akap6	-1.67305	0	Aoc3	-1.21195	0.00239456	Acot2	2.85372	0		Myl6b	1.24036	2.22181	S100a16	-1.27629	1.5838	Fth1	-1.10257	3.17731
Ank1	-2.26679	3.45499e-177	Art1	-3.12754	3.99212e-198	Acsl3	-1.78901	6.29912e-183		Mylpf	-2.0502	2.62559	Sparc	1.11383	2.1914	Gadd45gip1	-1.22163	3.47493
Ank2	2.5771	0	Aspn	-3.86723	5.88711e-48	Acsl6	-2.88177	1.81155e-43		Myom3	-4.03738	3.00015	Tnnc1	-1.52714	3.98286	Gfm2	-3.64286	4.20015
Ankrd23	-1.9008	8.05206e-109	Atp2a1	-2.57946	4.37344e-187	Actn3	-1.97	2.48145e-108		Nrap	-2.90076	1.70173				Gnpat	-1.29646	1.50385
Anxa6	-1.10741	1.1294e-106	Atp2a3	3.44483	4.81e-258	Adap2	-1.97793	0.000791078		Obscn	-1.38429	1.69373				Gsta4	1.39256	3.13722
Apbb1	-1.15263	1.51584e-89	Bglap	2.06686	0.0179484	Adh1	2.62875	4.62e-10		Pdgfrb	-1.62891	2.0951				Gys1	-1.05966	2.38588
Asb2	-2.41266	4.21557e-84	Bglap2	1.97246	7.62e-26	Adhfe1	3.44486	2.56e-28		Pdlim3	-1.39183	1.40169				Hax1	-1.76586	2.50637
Atp1a1	-1.15898	2.6635e-97	Bglap3	3.22356	1.45e-26	Adra1b	2.67133	1.95e-31		Pgam2	-4.15391	1.7788				Hint2	-1.46693	2.61528
Atp1a2	-1.8061	2.09052e-118	Cabp1	4.9948	1.16e-118	Adrb1	2.1726	2.23e-09		Pgm5	-3.61244	3.0072				Hspa5	1.14621	3.91777
Atp1a3	-1.71984	2.34483e-25	Cacna1b	-1.93297	3.05238e-21	Agl	-1.41149	3.13037e-212		Pygm	-2.21286	3.2114				Hspb7	-2.64529	2.76315
Atp1b1	-1.25207	2.79232e-88	Cacna1s	-1.84688	1.04812e-95	Agmat	-2.01641	1.3486e-19		Ryr1	-1.19828	3.43862				Mapk14	-1.27928	2.65127
Atp2a1	-2.57946	4.37344e-187	Cacna2d1	-1.64406	9.80997e-146	Agxt2	-2.25212	0.00192332		Sync	-1.09646	2.55471				Mat2b	-1.36492	2.45512
Atp2b4	-2.64194	1.07514e-142	Cacnb1	-1.30794	8.46698e-137	Akr1b7	3.2575	2.43e-46		Syne1	1.09309	2.52934				Mpv17	-1.34932	2.59045
Bdkrb2	1.28612	9.57e-30	Calml4	-1.50422	4.54575e-17	Aldh18a1	1.86367	6.15e-214		Synpo2	-3.39371	2.17804				Mrpl1	-2.22037	2.50517
Bin1	-1.14268	9.0072e-70	Calr	2.23766	0	Aldh1b1	-1.88476	0.00325772		Synpo2l	-2.59371	3.36923				Mrpl13	-1.58454	4.1975
Cacna1g	-3.59806	1.02777e-10	Calr4	-2.60512	2.18137e-63	Aldh1l1	-2.50369	4.53962e-13		Tnnc1	-1.52714	3.98286				Mrpl14	-2.07819	3.18367
Cacna1h	-3.1238	5.42515e-10	Camk2b	-3.08744	1.11205e-106	Aldh1l2	3.98288	0		Tnni1	-1.63313	3.2446				Mrpl15	-1.25147	2.28331
Cacna1s	-1.84688	1.04812e-95	Canx	1.10071	3.44e-267	Aldh4a1	-1.27165	1.76336e-50		Tnnt1	-1.91472	1.68101				Mrpl17	-1.27966	2.97226
Cacna2d1	-1.64406	9.80997e-146	Capn1	-1.09095	7.84684e-148	Aldh9a1	1.80173	5.22e-184		Tnnt2	-1.37889	1.93578				Mrpl18	-1.32172	3.93465
Cacnb1	-1.30794	8.46698e-137	Capn3	-2.29386	2.60816e-91	Aldoc	-2.30917	6.61098e-12		Tnnt3	-1.57732	2.12256				Mrpl2	-1.14903	2.41651
Cacng1	-1.73475	1.56934e-135	Casq1	-3.46674	7.24653e-41	Alpl	-1.65114	0.000540271		Xirp1	-4.30044	3.27021				Mrpl30	-1.33168	1.84634
Calcrl	1.6596	1.65e-42	Casq2	-1.95426	1.68648e-130	Ammecr1	-1.65544	3.24662e-191								Mrpl4	-1.08063	3.34249
Capn3	-2.29386	2.60816e-91	Cblc	-2.20457	0.000857169	Amt	2.33257	1.44e-79								Mrpl48	-1.47368	2.18573
Casq1	-3.46674	7.24653e-41	Ccbe1	-3.16003	2.27744e-152	Ank2	2.5771	0								Mrpl50	-1.04527	3.50037
Casq2	-1.95426	1.68648e-130	Ccdc47	1.00418	2.57e-151	Ankrd37	-2.92131	9.13561e-32								Mrps11	-1.01608	2.86865
Cav1	-2.00933	7.02176e-82	Cd248	-3.23173	9.72192e-174	Apool	-1.64038	1.36456e-114								Mrps14	-1.48905	3.43852
Cav3	-2.59381	7.38504e-120	Cdh1	-2.21626	1.07539e-47	As3mt	-1.24486	1.8024e-13								Mrps21	-1.28292	3.317
Cavin4	-2.27216	3.74924e-113	Cdh12	1.87451	0.0343546	Atp6v1e1	-1.06856	1.62438e-113								Mrps24	-1.24206	3.66485
Cdk5r1	-1.74435	1.45021e-60	Cdh13	-1.03085	1.22495e-123	Bcat1	2.87766	1.35e-221								Mrps28	-1.18861	2.99053
Cflar	1.10524	6.4e-50	Cdh15	-1.48189	5.72397e-208	Bckdha	-1.0277	2.04328e-49								Mrps33	-1.47178	1.4967
Chrna1	-1.1823	2.54081e-96	Cdh17	-2.20566	0.000791269	Bckdhb	1.62538	0.00756202								Mrps7	-1.00184	1.74332
Chrnb2	1.91223	3.43e-27	Cdh18	-1.28181	1.52492e-24	Bckdk	-1.29116	3.08521e-79								mt-Nd1	-1.09979	3.02751
Chrnd	-1.84062	9.55021e-104	Cdh2	-1.17415	5.27058e-64	Bdh1	-1.57772	9.92192e-12								mt-Nd5	-1.39727	2.11387
Chrne	-3.77426	3.34659e-40	Cdh22	4.71823	6.9e-13	Bhlha15	4.55846	1.91e-13								Ndufa10	-2.24547	3.36441
Chrng	-1.83513	6.70251e-138	Cdh23	-1.73955	2.91105e-56	Bik	-2.14828	1.42574e-09								Ndufa12	-1.79376	3.17903
Clcn1	-1.9321	1.44932e-07	Cdh3	3.63264	1.65e-20	Bloc1s1	-2.24099	2.53056e-231								Ndufa13	-1.47511	3.47585
Cmya5	-1.57736	0.000141234	Cdh5	-1.60224	0.00784565	Bok	-1.54393	2.98101e-118								Ndufa6	-1.30426	1.45913
Csrp2	-1.70078	8.53018e-210	Cdhr1	-2.31817	3.30957e-44	Brinp3	-2.04446	2.07524e-53								Ndufa9	-2.70001	2.42962
Csrp3	-2.03764	3.54453e-156	Cdhr2	-1.93826	0.00121186	Camk2a	-2.43353	6.589e-132								Ndufaf1	-1.2905	1.69384
Ctnna3	-2.92007	3.62595e-07	Cdk5r1	-1.74435	1.45021e-60	Capn1	-1.09095	7.84684e-148								Ndufaf2	-1.45652	1.74543
Cxcr4	-3.90859	9.91857e-263	Celsr1	1.80127	0.00807693	Car5b	-1.82101	9.08673e-84								Ndufb4	-1.08946	2.00345
Dag1	-1.70596	9.59292e-265	Cemip2	-2.37908	0	Casp14	-2.4062	0.00199526								Ndufc2	-1.56964	2.23332
Dbi	-1.30135	3.62592e-104	Clec3b	-3.04374	1.7187e-13	Casp4	3.42084	7.16e-245								Ndufs1	-1.44269	3.96337
Des	-1.52703	1.32059e-228	Clstn2	-2.04851	0.0188222	Casq1	-3.46674	7.24653e-41								Ndufs2	-1.42979	2.55501
Dmd	-3.51923	2.26577e-27	Clstn3	-1.85093	3.19073e-07	Cav1	-2.00933	7.02176e-82								Ndufs3	-1.12246	3.07301
Dmpk	-1.74177	4.73158e-277	Cmya5	-1.57736	0.000141234	Cavin1	-1.29999	1.1515e-294								Ndufs4	-1.27477	1.994
Edn1	-1.31266	1.05773e-22	Cracr2a	1.80906	0.021105	Cbr2	-3.13595	0								Ndufs5	-2.40619	4.9037
Ednra	-1.55122	1.13085e-53	Crb1	-3.37592	7.89517e-06	Ccr7	-2.80146	0.000166512								Ndufs8	-1.4447	3.25359
Eno1	-1.03216	6.79449e-162	Creld1	1.09358	7.19e-138	Cd36	-3.25604	8.96857e-52								Ndufv1	-1.26985	1.8668
Fbxl22	-1.32434	4.6236e-21	Creld2	2.76625	0	Cfap91	4.18037	2.93e-96								Ndufv2	-1.21351	4.85773
Fbxo32	-1.46732	4.62824e-115	Cubn	1.11501	1.96e-25	Chchd10	1.90222	2.41e-56								Ogt	-1.15057	2.3929
Fgf13	-3.40557	4.64791e-26	Dag1	-1.70596	9.59292e-265	Ciapin1	1.18849	4.68e-156								Opa1	-1.7256	2.72925
Fhl3	-1.13925	1.60015e-85	Dchs2	-1.70883	1.26344e-23	Cidea	-2.4186	0.00448724								Pdhb	-1.13213	1.79565
Fhod3	-1.27905	9.27312e-54	Dgkg	1.34397	6.31e-05	Ckb	-1.14612	4.09198e-78								Pdp1	-1.19524	2.50884
Fkbp1b	-1.67772	1.2786e-19	Dhrs7c	-2.78243	2.94631e-111	Ckmt2	-1.56204	0.000399919								Pdpr	-1.12189	3.59484
Flt1	1.73958	5.18e-14	Dlk2	-1.478	3.49564e-07	Clu	-1.49251	0.00592771								Pfkm	-1.63621	3.42757
Fxyd1	-1.68064	3.13887e-08	Dll1	-2.01312	5.40573e-75	Cnp	-1.81338	1.35261e-110								Pitrm1	-1.32949	1.39071
Gdnf	3.14568	0	Dmpk	-1.74177	4.73158e-277	Coasy	1.17541	1.08e-130								Psap	1.03413	1.99852
Gja5	-3.37664	2.52491e-48	Dner	3.82124	1.14e-15	Coq8a	-2.42975	2.79546e-187								Pygm	-2.21286	3.2114
Gpd1l	-1.36283	2.67759e-169	Dsc1	1.74832	0.00991265	Cox7a1	-1.94502	9.02573e-21								Rab11fip5	-1.46863	2.01551
Gper1	-2.22029	2.40105e-123	Dsg1b	-1.75458	0.00128948	Cox8b	-1.83212	3.98063e-57								Rmdn1	-1.02355	1.32128
Grip2	-2.26655	8.61692e-96	Dsg3	-1.16606	4.25535e-09	Cpox	3.28734	0								Slc25a32	-1.85022	1.48374
Gsn	-1.35002	5.83897e-171	Dysf	-1.46373	3.39811e-195	Cpt1a	1.29631	4.74e-67								Slirp	-1.12244	1.64323
Hcn4	-1.34873	0.0102955	Edem1	1.74376	1.25e-105	Cpt1b	1.61908	7.93e-16								Sorbs1	-1.28293	3.30158
Hdac4	1.15647	4.8e-66	Edem2	1.17548	1.47e-87	Cpt1c	1.01694	5.66e-18								Spryd4	-1.38797	1.57404
Hrc	-2.25893	3.33446e-232	Eef2k	1.06814	2.45e-52	Crat	-1.40113	7.20675e-126								Sqstm1	1.87827	4.11473
Htr1d	-1.38549	0.0127239	Efcab3	-1.76149	4.28429e-06	Creb3l4	3.33257	2.08e-30								Suox	-3.19847	2.13029
Htr2a	2.22524	4.77e-08	Efcab6	2.93092	0.000338738	Crot	1.08296	1.46e-72								Tamm41	-1.77986	1.82647
Htr2b	-1.24161	6.82429e-31	Efemp2	-1.06881	6.06103e-62	Cry2	1.31294	1.88e-123								Tefm	-1.10503	1.4072
Htr7	-4.07891	7.45079e-35	Efhd1	-1.16674	1.74784e-51	Crym	-2.3394	1.84277e-33								Thop1	-1.09931	3.83454
Igfn1	-1.78729	9.37384e-08	Egfl7	-1.3237	1.13498e-05	Csl	-1.22365	0.0466232								Timm10b	-2.12361	2.1344
Irag1	-2.47424	8.39733e-35	Egfl8	2.50597	2.58e-08	Cstad	-2.00027	0.000398271								Timm17a	-1.26955	3.98396
Itgb1	-1.21748	1.31506e-231	Ehd2	-2.02925	1.06173e-285	Ctu1	1.21226	1.42e-39								Tomm40	1.22584	1.6579
Itgb1bp2	-3.10454	4.4666e-201	Enpp1	-2.65741	2.67652e-223	Cyb5r1	1.73618	0								Vps13a	-1.45017	1.32241
Jph1	-1.30044	1.89576e-146	Enpp2	-1.07849	0.000151807	Cyb5r3	-1.36828	6.81645e-246								Wdr81	-1.08741	1.81314
Jph2	-1.4876	4.10741e-194	Enpp3	-1.36042	8.7705e-14	Cyp11a1	-2.88106	8.54565e-23
Jsrp1	-1.43139	3.03239e-118	F2	-2.33012	6.74941e-55	Cyp1a1	-1.07401	0.00962213
Jup	-2.19942	1.00808e-133	F7	-2.37032	0.000632572	Cyp1b1	-3.4247	2.6281e-256
Kcne1	2.39402	0.00222091	Fbln2	-2.5676	0	Cyp27a1	1.66974	0.00200806
Kcnj2	-3.30635	2.31786e-135	Fbn1	-1.17186	3.28415e-68	Cyp27b1	1.85688	1.95e-24
Kcnma1	4.15755	9.69e-25	Fkbp1b	-1.67772	1.2786e-19	Dbi	-1.30135	3.62592e-104
Kcnq1	-1.54721	0.00179119	Fsd2	-3.00149	3.8098e-61	Depp1	-2.74855	5.43614e-65
Klhl40	-2.11403	1.37537e-213	Fstl1	-1.51233	2.46993e-241	Disc1	-1.02386	0.0303824
Klhl41	-2.42812	6.40819e-156	Gch1	2.9514	0	Dmd	-3.51923	2.26577e-27
Krt8	-2.233	0.00403368	Gjb2	-3.84182	2.19634e-08	Dmpk	-1.74177	4.73158e-277
Ky	-2.69595	1.18074e-13	Glce	1.35598	4.01e-191	Dnd1	1.90879	1.27e-14
Lck	3.78502	5.76e-27	Gnptab	1.15174	8.69e-60	Dnm3	-1.62933	3.44626e-38
Lman1	1.18067	1.09e-166	Grin1	-2.73527	6.1477e-19	Dok7	-1.94389	1.22413e-180
Lmod1	-2.20522	6.31026e-60	Gsn	-1.35002	5.83897e-171	Dut	1.24135	4.64e-50
Lmod2	-1.7973	1.21662e-119	Gstm7	-1.7952	0.000630333	Dynll1	-1.23454	2.68216e-89
Lmod3	-2.59328	3.18769e-221	Guca1b	2.45307	1.27e-12	Dyrk2	-1.45825	9.41125e-104
Map2k6	3.49667	5.27e-113	Habp2	-2.7433	3.11471e-15	Echdc3	1.24814	1.57e-15
Mef2a	-1.2597	8.31822e-125	Heg1	-1.46114	6.86139e-242	Eefsec	1.01341	2.92e-32
Mef2c	-3.83178	0	Hmcn1	-1.24319	0.00278809	Efhd1	-1.16674	1.74784e-51
Mtm1	1.55566	1.19e-77	Hmcn2	1.15567	2.02e-18	Emc2	-1.03684	5.52321e-77
Mybpc1	-4.03507	4.35462e-302	Hrc	-2.25893	3.33446e-232	Enpp1	-2.65741	2.67652e-223
Mybpc2	-2.49382	1.14964e-93	Hsp90b1	3.01562	0	Epha4	-1.1232	1.2275e-41
Mybpc3	-2.49126	2.28566e-06	Irag1	-2.47424	8.39733e-35	Ern1	1.62942	1.06e-161
Myh1	-2.44311	7.63264e-33	Itgb1bp2	-3.10454	4.4666e-201	Esrrb	-2.09698	5.61292e-13
Myh11	1.08502	0.0415204	Itpr2	1.69772	4.77e-142	Etfbkmt	-2.303	1.2245e-53
Myh13	-1.65323	0.000177152	Jph1	-1.30044	1.89576e-146	Fam110b	1.14885	2.55e-39
Myh14	-2.63778	1.09473e-49	Jph2	-1.4876	4.10741e-194	Fam124b	-1.57235	0.0155823
Myh2	-2.64771	1.71367e-138	Jsrp1	-1.43139	3.03239e-118	Fastkd3	1.07875	6.46e-37
Myh3	-1.99424	8.1386e-119	Kcnip4	2.92102	0.000348664	Fbxw7	-1.50861	7.20366e-131
Myh4	-2.21843	3.42955e-16	Klhl41	-2.42812	6.40819e-156	Fdps	-1.99643	0
Myh6	-2.16581	1.36975e-136	Ldlr	-2.7544	0	Fem1a	-1.03292	2.85041e-126
Myh7	-2.18983	4.95706e-42	Loxl2	-1.42613	6.80148e-25	Flvcr1	1.53725	1.36e-86
Myh7b	-2.80124	3.56155e-260	Lpcat1	2.10558	1.33e-194	Fndc1	-2.52256	1.53096e-32
Myh8	-2.26166	3.87008e-116	Lpl	4.06681	1.82e-166	G0s2	-1.09587	4.155e-72
Myl1	-2.19888	3.12014e-48	Lrp1	-1.04836	4.7308e-45	Gatd3a	-1.02201	2.20285e-66
Myl2	-1.76063	5.92238e-48	Lrp2	3.94237	3.19e-32	Gatm	-1.08971	6.06318e-88
Myl3	-1.72723	3.87865e-06	Lrp4	-1.66436	8.04455e-182	Gckr	-1.59342	5.78637e-06
Myl4	-2.07956	4.85314e-105	Lrp8	2.077	1.55e-77	Ghr	-1.23354	6.71206e-64
Myl6b	-1.83636	2.74223e-123	Ltbp2	-2.63087	1.13641e-170	Gimap8	-5.17137	2.10839e-27
Myl9	-3.31604	3.86757e-255	Macf1	-1.16843	3.04106e-104	Gk5	1.0803	1.41e-14
Mylk	-2.82231	2.43718e-128	Manf	3.01372	0	Gldc	-1.92888	1.97405e-24
Mylk2	-2.43432	4.08938e-136	Masp1	1.13135	1.84e-105	Glul	-1.17977	4.9731e-81
Mylk3	-2.14987	1.48871e-17	Masp2	3.07269	1.74e-39	Gm14137	-2.01552	3.18298e-144
Mylpf	-1.95067	2.14109e-138	Matn2	1.84524	0	Gm6559	3.99477	7.51e-08
Myo18b	-1.83976	2.94701e-66	Matn3	-3.25768	3.38558e-12	Gmppb	1.20157	7.53e-42
Myod1	-2.80839	3.54324e-225	Mcfd2	1.45112	1.03e-153	Gnmt	1.70289	0.00397093
Myom1	-2.17724	1.02558e-112	Mctp2	2.95973	1.22e-12	Gpd1	-1.69074	1.29924e-25
Myom2	-1.48533	3.33189e-133	Megf6	-2.13045	2.57218e-05	Gper1	-2.22029	2.40105e-123
Myom3	-2.35443	5.66781e-116	Melk	-1.02758	1.41954e-10	Gprc5c	-2.80776	0
Myot	-4.37869	2.94148e-193	Mgp	-3.77844	9.96515e-88	Gpt2	1.24441	2.06e-133
Myoz1	-1.04591	2.54797e-07	Micu2	-1.09677	5.79777e-143	Grb10	-2.50546	4.28467e-17
Myoz2	-1.99848	4.00109e-154	Mrln	-2.55636	1.43839e-34	Grip1	1.71858	9.09e-15
Myoz3	-3.30102	9.4159e-07	Myl1	-2.19888	3.12014e-48	Gsdmd	-1.17218	6.49543e-35
Mypn	-2.79398	1.47668e-169	Myl2	-1.76063	5.92238e-48	Gsta4	5.22665	0
Myzap	-1.87999	5.8624e-67	Myl3	-1.72723	3.87865e-06	Gys1	-1.15311	3.06895e-67
Ncf1	-2.07783	3.97938e-82	Myl4	-2.07956	4.85314e-105	Hadha	-1.13377	6.01473e-67
Neb	-2.1821	3.2691e-120	Myl6b	-1.83636	2.74223e-123	Hdhd3	-1.76959	7.65466e-58
Neurl2	-1.10214	9.4598e-25	Myl9	-3.31604	3.86757e-255	Hemk1	1.19411	3.05e-35
Nexn	-1.07598	3.68519e-83	Mylpf	-1.95067	2.14109e-138	Hivep1	1.04197	2.97e-48
Nos1	-2.27561	1.07151e-17	Ncald	2.22297	8.57e-42	Hrk	2.49739	0.00246415
Npnt	-2.29482	5.59677e-178	Necab3	1.8667	1.58e-07	Hscb	1.22651	3.43e-33
Nppa	1.48565	0.0374545	Nid2	-2.45976	4.258e-247	Hsp90aa1	1.15444	3.02e-111
Nr4a1	-1.08636	1.19889e-40	Nkd1	-1.69408	0.0339168	Hspa1a	3.75023	0
Nrap	-1.81605	1.37991e-252	Nkd2	-2.44984	2.72979e-57	Hspa1b	3.21704	0
Obscn	-1.80442	4.06188e-97	Nol3	-1.45811	8.80394e-98	Hspa2	-1.03441	3.36826e-65
P2rx1	-2.70078	0.000128023	Nos1	-2.27561	1.07151e-17	Hspa5	3.70605	0
P2rx3	3.38334	1.48e-37	Notch3	-2.35863	0	Hspa9	1.23364	9.97e-187
Palld	-2.16518	2.11947e-159	Npnt	-2.29482	5.59677e-178	Hspb7	-2.68982	3.13322e-143
Pawr	1.20289	0.00212122	Nucb1	1.31296	3.26e-183	Hspd1	1.56068	4.95e-292
Pde4b	1.47695	1.21e-95	Nucb2	2.6904	0	Hspe1	1.41478	2.19e-195
Pde4dip	-1.38482	3.6572e-92	Oit3	2.79366	1.91e-43	Hspe1-rs1	1.5756	3.85e-17
Pdgfrb	-2.56126	2.20556e-237	Padi1	-2.12982	1.03828e-15	Idh1	-1.11788	7.35521e-136
Pdlim2	-2.42554	9.14205e-164	Padi2	-2.75523	1.57727e-20	Idi1	-2.63527	0
Pdlim3	-2.48697	2.40933e-172	Padi3	-1.67604	1.48274e-23	Ifi27l2a	-2.36958	4.29568e-05
Pdlim4	-1.71873	2.3442e-164	Padi4	-2.191	2.09962e-29	Ifih1	1.05517	0.00153592
Pdlim5	-1.1231	5.68677e-79	Padi6	-2.4878	0.000144748	Ifit3	1.89966	7.57e-13
Pdlim7	-1.23728	1.2701e-142	Pcdhb14	-1.01418	6.60568e-14	Igf1	-3.7337	1.05883e-11
Pgam2	-2.74952	2.27858e-137	Pcdhb18	-1.10368	2.81823e-11	Igtp	-1.76714	1.23665e-17
Pgm5	-2.89933	1.54541e-51	Pcdhb8	-1.49918	0.034092	Ins2	-1.42183	3.10661e-08
Plec	-1.17029	4.47377e-120	Pclo	-1.12767	2.99147e-10	Irgm1	-1.13054	7.32648e-55
Ppp1r13l	-1.34259	2.83714e-180	Pcp4	1.9092	0.0307582	Irs2	1.84672	1.37e-98
Prkar1a	-1.38291	1.32153e-171	Pkd1l3	-3.10402	1.31798e-12	Isoc2b	1.12012	0.00331603
Prkg1	-1.86542	2.81589e-141	Pkd2	1.17671	4.97e-103	Ivd	-1.35961	6.79621e-44
Prox1	-2.12192	3.26261e-44	Pkd2l2	-2.07285	5.37769e-20	Kank2	-1.50669	1.11918e-171
Ptgs2	1.23324	1.68e-166	Pla2g12a	1.34092	7.06e-130	Kcnj11	-3.56955	9.02161e-15
Pygm	-2.2577	2.11892e-137	Pla2g4a	2.1584	3.49e-139	Kcnma1	4.15755	9.69e-25
Rtn2	-2.04678	1.111e-216	Pla2g4e	-3.47815	5.71393e-08	Kif28	-1.76025	0.00172184
Ryr1	-2.03895	5.85233e-194	Pla2g5	-2.21173	0.00121598	Klc3	-1.29688	1.92995e-09
Ryr3	-2.00806	1.33617e-110	Plcb1	1.28355	9.23e-15	Kyat3	1.20382	6.07e-08
S100a1	-1.83062	1.28704e-117	Plscr1	1.09403	7.41e-49	Lars2	1.7041	1.55e-20
Scn10a	-2.86479	2.64354e-42	Plscr2	-2.34725	1.47619e-92	Ldha	-1.41371	4.09746e-173
Scn3b	-3.01522	2.4125e-45	Ppef1	4.39588	4.87e-124	Ldhb	-1.23862	3.68113e-24
Scn4a	-2.81181	5.78027e-300	Ppef2	4.12456	1.48e-27	Ldhd	-1.49988	0.00558178
Scn5a	-2.90034	2.45677e-33	Pvalb	-1.51971	1.02513e-10	Lgals12	-2.68461	3.2766e-27
Sco2	1.23472	7.3e-61	Pygm	-2.2577	2.11892e-137	Lgals3	1.13788	2.16e-81
Sdc4	-1.18068	3.91536e-148	Rasgrp2	-1.46586	7.4624e-05	Lonp1	1.65404	9.88e-280
Simc1	1.31795	1.7e-69	Rcn1	1.06138	2.52e-139	Lrrc59	1.05807	3.38e-118
Slc8a3	-4.93641	2.37953e-64	Rcn2	-1.05297	9.5625e-77	Macc1	-1.83493	2.1917e-19
Smad7	1.51959	3.14e-11	Rcn3	1.00928	1.18e-95	Maff	1.12327	2.11e-29
Smpx	-2.67982	4.30008e-141	Ret	-1.22356	7.97819e-07	Me3	-2.01366	5.29526e-56
Smtnl1	-2.59158	6.67359e-07	Rhbdl3	3.80235	2.12e-41	Mettl17	1.00862	1.75e-60
Snta1	-1.30622	2.66375e-142	Rtn2	-2.04678	1.111e-216	Mgarp	-2.69767	1.33941e-21
Spx	2.35935	1.5e-30	Runx1	-1.2085	6.95422e-100	Mgme1	1.2646	3.34e-64
Sstr2	-2.9725	7.66508e-19	Ryr1	-2.03895	5.85233e-194	Mgst1	1.47347	1.85e-19
Stac	-1.39653	7.28583e-05	Ryr3	-2.00806	1.33617e-110	Micu2	-1.09677	5.79777e-143
Stac3	-1.90001	1.00857e-98	S100a1	-1.83062	1.28704e-117	Mief2	-1.12653	1.31281e-41
Strit1	-2.46522	0.000995195	S100a13	-1.83764	1.63155e-103	Miga1	1.74953	7.77e-24
Svil	-1.0648	2.71436e-78	S100a14	-1.5056	0.0154071	Mmab	-1.10922	7.14791e-44
Sync	-1.64605	4.20488e-201	S100a16	-1.63652	1.2644e-198	Msrb3	-1.42785	8.44146e-158
Syne2	1.52442	1.32e-44	S100a3	3.01836	2.47e-32	mt-Atp6	-1.78754	6.47329e-80
Synpo	-2.34446	2.98872e-256	S100a4	-2.22333	2.16639e-304	mt-Atp8	-1.88624	1.55996e-138
Synpo2	-1.96406	4.60389e-143	S100a6	-1.50768	0	Mtch1	-1.52069	1.30438e-262
Synpo2l	-2.48073	9.81207e-185	S100a7a	3.0968	1.26e-28	mt-Co1	-1.65338	4.51012e-167
Tacr2	3.38193	3.46e-08	S100b	-2.22844	0.00334889	mt-Co2	-1.73444	2.00767e-24
Tbxa2r	-1.45183	0.00228061	Sgca	-1.97955	5.87348e-108	mt-Co3	-1.49819	4.69273e-20
Tcap	-3.25446	8.34071e-167	Slc25a23	-1.10684	1.78431e-08	mt-Cytb	-1.8776	2.51714e-158
Timp4	-1.11252	0.017759	Slc2a4	-1.33885	7.38399e-05	Mthfd1l	1.05407	3.82e-85
Tmem38a	-2.08447	3.84565e-178	Slit1	-2.92261	3.90887e-33	mt-Nd1	-2.6073	0
Tmem38b	-1.3546	1.72352e-73	Smoc1	-2.41295	3.94811e-06	mt-Nd2	-2.19166	7.82976e-198
Tmod1	-2.01942	1.63495e-137	Smoc2	-3.07009	5.54494e-115	mt-Nd3	-1.9123	9.23367e-42
Tmod4	1.55624	1.46e-13	Sned1	-1.0183	1.23234e-17	mt-Nd4	-2.13761	1.03608e-190
Tnnc1	-1.6676	3.01878e-110	Spta1	-2.34682	8.93224e-26	mt-Nd4l	-2.17049	1.72673e-143
Tnnc2	-2.16897	3.97529e-130	Srl	-2.42138	5.04382e-169	mt-Nd5	-2.4925	1.00668e-257
Tnni1	-1.82659	1.58524e-109	Stab2	-3.78897	5.3183e-57	mt-Nd6	-3.3218	8.3867e-165
Tnni2	-1.97141	8.26656e-166	Stim1	-1.20851	6.71095e-98	mt-Rnr1	2.58265	0
Tnni3	-2.43743	1.48969e-18	Stim2	-2.02413	1.55069e-112	Mxd1	-1.82638	7.34287e-113
Tnnt1	-2.27108	7.27386e-120	Strit1	-2.46522	0.000995195	Myc	2.38454	0
Tnnt2	-2.06358	2.6415e-142	Syne2	1.52442	1.32e-44	Myh6	-2.16581	1.36975e-136
Tnnt3	-2.08482	6.66858e-117	Syt11	-1.69319	2.41584e-61	Myog	-1.77529	6.475e-112
Tpm1	-1.83797	2.56775e-280	Syt12	-1.64979	2.50715e-59	Nars	1.18057	1.62e-211
Tpm2	-1.8533	5.49574e-164	Syt13	-1.8937	6.10899e-140	Ndrg4	-1.35984	8.99967e-134
Tpm3	-1.09704	1.42503e-128	Syt6	1.90593	8.47e-08	Ndufa4l2	2.28532	2.95e-09
Trim63	-2.19421	5.20424e-112	Syt7	2.51692	1.17e-25	Ndufs2	-1.24653	1.11564e-214
Trpc1	1.22497	2.51e-22	Syt8	-1.50121	1.14635e-32	Ngb	2.09065	0.0017852
Trpv1	-1.79464	0.0183533	Tbc1d9	1.12924	7.89e-19	Nlrp3	1.85302	0.00325901
Ttn	-1.78736	2.34222e-74	Tesc	-3.0518	3.87814e-20	Nme3	-1.21936	1.85347e-11
Vcl	-1.64509	1.08458e-207	Tgm2	-1.11063	5.81694e-30	Noct	1.22366	2.54e-73
Vegfb	1.12892	5.29e-91	Thbd	1.65941	6.24e-88	Nol3	-1.45811	8.80394e-98
Xirp1	-2.11587	8.25237e-142	Thbs1	-4.6613	0	Nos1	-2.27561	1.07151e-17
Zfas1	2.11673	1.13e-212	Thbs2	-1.17382	2.0901e-29	Nos3	-1.61808	3.29386e-07
			Thbs4	-3.06913	3.11461e-05	Nptx1	-2.49434	5.77732e-217
			Tkt	1.43815	5.71e-72	Nr1d1	1.29024	4.41e-123
			Tll1	-1.89517	0.000180469	Nr4a1	-1.08636	1.19889e-40
			Tmem38a	-2.08447	3.84565e-178	Nudt13	1.00553	5.4e-26
			Tnnc1	-1.6676	3.01878e-110	Oat	1.03832	6.59e-91
			Tnnc2	-2.16897	3.97529e-130	Ociad2	-1.28252	2.42954e-10
			Trdn	-2.57496	7.37345e-89	Ogdhl	-1.52169	3.44458e-17
			Try5	5.08005	2.7e-38	Oxct2a	-1.413	0.0394666
			Ttn	-1.78736	2.34222e-74	Oxnad1	1.10133	1.72e-23
			Tubb4a	1.49786	6.02e-06	P2ry2	-1.19819	6.88166e-68
			Unc13a	-1.61062	1.05046e-19	Palld	-2.16518	2.11947e-159
			Vcan	-1.66593	5.47461e-137	Parp9	-1.28536	9.62088e-29
			Vldlr	1.86629	1.43e-124	Pck2	1.38619	1.59e-85
			Vwce	1.33565	0.0421407	Pde2a	-1.71086	4.64953e-62
			Zfas1	2.11673	1.13e-212	Pdia3	1.9146	0
						Pdk1	-1.12518	1.47804e-41
						Pdk2	-1.49098	4.09089e-74
						Pdk4	-1.75856	3.07021e-97
						Pdpr	-1.0295	1.12393e-72
						Perp	-1.03863	4.97333e-05
						Pet100	-1.08242	4.9499e-24
						Pfkm	-2.10692	1.90891e-115
						Phka2	-1.23994	7.36923e-86
						Phkg1	-1.42965	0.0208539
						Pick1	-1.42275	4.25482e-96
						Pif1	-1.08576	5.55777e-10
						Pink1	-1.44513	2.06719e-126
						Pkm	-1.19152	4.44291e-244
						Plaat3	-1.63049	2.2675e-153
						Plec	-1.17029	4.47377e-120
						Plekhn1	1.26946	9.79e-17
						Pmaip1	-1.27601	1.19995e-151
						Polg2	1.04548	4.58e-14
						Ppm1e	-1.94573	4.40858e-93
						Ppp1r15a	3.77912	0
						Ppp1r3a	-4.50776	7.4841e-64
						Ppp1r3b	1.43931	3.14e-09
						Ppp1r3c	-1.32924	1.90994e-07
						Ppp2r2b	1.76086	4.71e-13
						Prdx4	1.21845	5.05e-91
						Prelid3a	-1.14447	2.07168e-13
						Prkag3	-2.45264	4.74255e-276
						Prkcd	1.71764	2.71e-279
						Prkce	1.31037	1.07e-53
						Prkn	-1.26	3.04701e-05
						Prr5l	1.4673	1.56e-05
						Pxmp2	-1.4549	4.35967e-11
						Pycard	-2.64718	0.000467443
						Pycr1	1.2165	3.28e-74
						Pygm	-2.2577	2.11892e-137
						Qtrt1	1.15643	1.1e-45
						Qtrt2	1.40763	4e-54
						Rab32	1.56675	6e-48
						Rab40b	-2.0785	8.8918e-64
						Rars	1.10336	4.74e-149
						Reep1	-2.42201	1.04742e-135
						Rhbdd1	2.17684	0
						Rilp	-1.35684	3.90101e-11
						Ripk1	1.33761	1.38e-94
						Rmdn1	-1.28352	7.95347e-24
						Rnf144b	1.26764	1.04e-23
						Rnf185	1.2581	3.42e-150
						Rpusd4	1.01055	2.13e-24
						Rsad1	1.1518	1.29e-34
						Rsad2	2.0855	0.00269418
						S100a1	-1.83062	1.28704e-117
						Sccpdh	-1.1545	2.29558e-48
						Sco2	1.23472	7.3e-61
						Sfxn1	1.26362	2.08e-101
						Sfxn5	1.24382	8.57e-12
						Sgpp1	1.52462	4.08e-120
						Shmt1	1.5162	8.6e-45
						Shmt2	1.62799	3.23e-231
						Slc11a2	1.30103	1.41e-99
						Slc16a1	2.00025	0
						Slc1a3	-2.25252	1.86517e-17
						Slc22a4	2.02369	1.09e-77
						Slc24a2	2.54694	0.00245158
						Slc24a3	3.48497	0
						Slc24a4	-1.8027	3.42104e-05
						Slc25a10	-1.45127	2.75197e-68
						Slc25a18	-2.48647	0.00017991
						Slc25a23	-1.10684	1.78431e-08
						Slc25a28	1.23112	3e-79
						Slc25a33	1.37878	4.54e-89
						Slc25a35	-1.68016	5.23378e-12
						Slc25a37	1.49939	1.45e-119
						Slc25a39	1.344	2.73e-146
						Slc25a47	1.29964	4.31e-16
						Slc25a53	1.05137	2.9e-12
						Slc27a1	1.93652	4.23e-73
						Slc30a2	-1.4994	0.00285136
						Slc44a1	-1.12707	2.3888e-198
						Slc8a3	-4.93641	2.37953e-64
						Smurf1	1.33569	6.25e-156
						Sorbs1	-1.55774	3.47815e-109
						Sox4	1.34756	1.67e-135
						Sqor	1.09151	3.92e-60
						Sqstm1	1.23316	2.82e-110
						Star	1.76287	1.16e-07
						Stard4	-2.21816	1.38987e-110
						Stbd1	2.30941	0
						Stom	-1.33074	7.62919e-205
						Styxl1	1.77402	0.0151589
						Sugct	-2.44709	7.69229e-23
						Suox	-1.461	2.35661e-129
						Syne2	1.52442	1.32e-44
						Synj2	-1.25851	9.59151e-214
						Tap1	2.41621	3.58e-24
						Tbrg4	1.25458	6.99e-76
						Tert	1.75161	1.29e-21
						Tfap2c	-1.16018	0.00312417
						Tfap4	2.04218	5.14e-76
						Tfrc	-1.27015	2.04935e-107
						Tgm2	-1.11063	5.81694e-30
						Them4	1.83195	1.38e-70
						Ticam1	1.40587	9.18e-78
						Tigar	1.34289	2.94e-22
						Timm8a1	1.49159	1.09e-118
						Tmem71	1.04906	0.00423369
						Tnf	2.61773	0.000795694
						Traf3ip3	-1.40636	2.50499e-07
						Trmt10c	1.04348	1.54e-83
						Trp53	1.04829	1.09e-138
						Trpv1	-1.79464	0.0183533
						Tspoap1	-1.61931	0.00182529
						Tstd1	1.11659	0.0349586
						Txnrd1	1.52555	5.81e-94
						Ucp2	-2.63764	0
						Ucp3	-2.5118	1.70841e-10
						Ufl1	1.12628	8.58e-122
						Ugt1a6a	4.05435	0
						Ung	1.62209	8.85e-37
						Uox	3.56308	3.83e-06
						Uri1	1.51581	4.25e-181
						Vars	1.20605	1.06e-149
						Xpnpep3	1.27086	1.96e-63
						Yrdc	1.30832	5.3e-38

### Sheet: Sheet 2
6 common elements in "RNASeq_unchanged", "MS_down" and "Myofibril":	MS_log2FC	MS_(-log10pvalue)	RNASeq_log2FC	RNASeq_Padj	3 common elements in "RNASeq_unchanged", "MS_down" and "SR":	MS_log2FC	MS_(-log10pvalue)	RNASeq_log2FC	RNASeq_Padj	15 common elements in "RNASeq_unchanged", "MS_down" and "Mitochondria":	MS_log2FC	MS_(-log10pvalue)	RNASeq_log2FC	RNASeq_Padj
Ak1	-1.45452	5.11404	-0.912392	8.13e-72	Akt2	-1.6956	2.96438	-0.993354	2.52e-113	Acadvl	-1.2384	2.70492	-0.625055	2.48e-48	List of genes/proteins associated with the specific GO terms, that were identified to be downregulated in our proteomic dataset (labelled as 'MS_down'), but remained unchanged in the transcriptomic dataset (labelled as 'RNASeq_unchanged').
Atp2a2	-1.39261	3.35379	-0.665283	3.12e-52	Atp2a2	-1.39261	3.35379	-0.665283	3.12e-52	Akt2	-1.6956	2.96438	-0.993354	2.52e-113	GO terms associated with Myofibril include the following GO terms: contractile fiber, myofibril, myofibril assembly, sarcomere organization, muscle contraction.
Chrnb1	-1.26522	1.74581	-0.779236	2.6e-58	Ehd4	-1.17428	2.90456	-0.886138	8.09e-86	Atp5g1	-1.78751	1.50977	0.509934	2.59e-31	GO terms associated with SR include the following GO terms: sarcoplasmic reticulum, calcium ion binding.
Cryab	-1.56346	2.9658	-0.852643	1.58e-51						Atpaf2	-1.0787	2.5795	0.502901	1.49e-12	GO terms associated with Mitochondria include the following GO terms: mitochondria, mitochondrial membrane, mitochondrial inner membrane, mitochondrial envelope, mitochondrial respirasome, mitochondrial calcium ion transmembrane transport, oxidative phosphorylation, glycogenmetabolic process.
Dnajb6	-1.74771	1.55407	-0.341028	1.49e-18						Cdk1	-1.76863	1.61063	-0.238609	0.0894939
Fxr1	-1.02131	4.0544	-0.936597	2.93e-69						Coq5	-1.89408	3.57975	-0.284069	1.3e-07
										Coq6	-1.46272	3.08302	-0.274907	0.00270727
										Coq7	-1.50497	1.30546	-0.513678	5.2e-07
										Cox20	-1.7224	1.66907	-0.648264	2.46e-13
										Cryab	-1.56346	2.9658	-0.852643	1.58e-51
										Diablo	-1.05643	3.44392	-0.295178	1.56e-06
										Endog	-1.27343	2.2348	-0.298587	0.0246876
										Fth1	-1.10257	3.17731	-0.121099	0.00331625
										Gadd45gip1	-1.22163	3.47493	0.708877	1.02e-50
										Gfm2	-3.64286	4.20015	-0.440423	2.19e-13

### Sheet: Sheet 3
481 common elements in "ER" and "RNASeq_reg":	RNASeq_log2FC	RNASeq_Padj		39 common elements in "ER" and "MS_reg":	MS_log2FC	MS_(-log10pvalue)
Aatk	-2.6365	5.49e-24		Akt2	-1.6956	2.96438	List of genes/proteins associated with the specific GO terms, that were identified to be differentially regulated in our proteomic dataset (labelled as 'MS_reg') and the transcriptomic dataset (labelled as 'RNASeq_reg').
Abca4	3.46152	7.6e-166		Anpep	1.50257	1.57046	Upregulated genes/proteins are indicated in orange, while downregulated ones are indicated in blue.
Abca8a	-1.60679	0.011415		App	1.5635	1.64475	GO terms associated with ER include the following GO terms: endoplasmic reticulum quality control compartment, endoplasmic reticulum chaperone complex, smooth endoplasmic reticulum, endoplasmic reticulum unfolded protein response, response to unfolded protein, response to endoplasmic reticulum stress, endoplasmic reticulum lumen, endoplasmic reticulum membrane, endoplasmic reticulum.
Abcc12	2.40169	2.37e-06		Atp2a1	-1.88406	4.61912
Abcg1	-2.03418	3.77e-15		Atp2a2	-1.39261	3.35379
Acer1	-2.25434	0.000161		B2m	1.01747	2.40069
Ache	-3.70575	5.9e-176		Bsg	1.687	2.94512
Acsl3	-1.78901	6.3e-183		Cav3	-1.93733	3.56505
Acsl6	-2.88177	1.81e-43		Cdipt	1.07806	1.62883
Adpgk	1.19847	9.6e-117		Cnih4	1.10589	1.59864
Agl	-1.41149	3.1e-212		Crat	-1.51993	1.84746
Akap6	-1.67305	0		Ehd4	-1.17428	2.90456
Aldh3a1	-3.54943	1.8e-105		Ephx1	1.32937	4.59354
Alg12	-2.30917	6.61e-12		Fads3	-1.81715	3.51868
Alg5	1.47229	4.5e-196		Gabarapl2	-3.06173	1.36834
Alg8	1.26224	7.5e-116		Hax1	-1.76586	2.50637
Alox5	-1.94042	2.45e-05		Herpud1	2.3305	2.57055
Ank1	-1.90586	4.7e-187		Hmox1	1.57593	2.66125
Ano5	1.64687	0.021432		Hspa5	1.14621	3.91777
Anpep	-1.02322	2.52e-75		Htt	-1.2591	1.64504
Aoc3	3.05982	1.2e-136		Ikbip	1.31366	2.65296
Apaf1	-1.20367	2.91e-35		Klhl41	-2.08044	3.63928
Apbb1	1.51577	1.66e-51		Opa1	-1.17329	2.04193
Aph1c	1.71057	1.53e-50		Osbpl2	-1.15057	2.3929
Apob	1.08553	2.13e-05		Plod2	-1.2622	2.71726
Apoe	-2.34352	6.37e-20		Pnpla6	-3.11304	1.7591
Aqp5	-1.73149	1.61e-27		Pomp	-2.68128	1.4732
Arl6ip5	1.13393	5.73e-11		Ptgfrn	1.03413	1.99852
Art1	1.61508	3.46e-27		Pygm	-1.01898	1.30961
Arxes2	-3.11543	4.32e-89		Rdh5	-3.33143	1.5072
Asb11	-1.42632	0.019384		Reep6	-2.26565	3.38418
Asgr2	2.02283	0		Ryr1	-1.59528	1.7093
Atf3	-2.29915	1.78e-38		Sec61a1	2.31877	3.15398
Atf4	4.84231	0		Soat1	-1.32488	1.50045
Atf6	1.49558	9.2e-190		Sqstm1	-1.24011	2.64732
Atp10b	-2.9055	1.33e-53		Tor1aip2	-1.57732	2.12256
Atp1a1	-3.76236	3.01e-43		Usp19	1.9712	2.20604
Atp1a3	-1.8061	2.1e-118		Vac14	-1.17272	2.45093
Atp2a1	-4.26548	1.58e-16		Vps13a	-1.43207	2.34619
Atp2a3	-2.57946	4.4e-187
Awat2	1.14517	3e-48
Bace1	-1.76961	1.67e-86
Bace2	-1.1407	2.84e-62
Bche	2.87766	1.4e-221
Bet1	-3.28987	2.5e-121
Bhlha15	3.22356	1.45e-26
Bok	2.00207	1.2e-188
Bscl2	1.11365	1.11e-40
Cacna1s	-3.10552	5.83e-13
Cacna2d1	-1.84688	1.05e-95
Cacnb1	-2.56586	1.74e-15
Calcrl	2.17794	0.011878
Calr	-1.50422	4.55e-17
Calr4	2.23766	0
Camk2b	-2.43353	6.6e-132
Canx	-1.80486	1.1e-177
Casp4	-2.4062	0.001995
Casq1	3.42084	7.2e-245
Casq2	-3.46674	7.25e-41
Cav1	4.19236	6.51e-55
Cav3	-2.00933	7.02e-82
Cavin1	-2.59381	7.4e-120
Cbln3	-1.2022	0.010011
Ccdc3	-1.416	0.035831
Ccdc47	2.33391	1.88e-19
Ccdc88a	-2.0939	1.9e-06
Ccnd1	-1.60831	1.65e-41
Cd74	-1.69397	0.002798
Cds1	2.11091	5.5e-200
Cebpb	-1.32026	6.55e-21
Cemip	1.80127	0.008077
Cers2	1.179	3.4e-44
Cers3	1.65098	1.7e-251
Ces1g	1.58323	8.01e-05
Cftr	1.71519	1.41e-38
Ch25h	1.54705	1.06e-41
Chac1	1.86294	2.17e-48
Clec2e	-2.02353	5.9e-13
Cln8	-1.45489	7.26e-47
Clstn2	-1.27191	1.32e-13
Clstn3	-2.04851	0.018822
Clu	-1.85093	3.19e-07
Cmya5	1.0848	1.69e-53
Cnpy3	-1.81338	1.4e-110
Col26a1	-3.84938	1.05e-97
Cpt1c	1.61909	7.93e-16
Crabp2	1.23453	6.8e-135
Crat	1.80906	0.021105
Creb3l3	-3.37592	7.9e-06
Creb3l4	-1.83327	0.002523
Creld2	1.09358	7.2e-138
Ctsw	1.12067	0.00691
Cubn	-2.5558	5.17e-86
Cwh43	1.05621	5.34e-37
Cyb5r3	1.73618	0
Cyp1a1	-2.88106	8.55e-23
Cyp1b1	-1.07401	0.009622
Cyp26a1	-3.4247	2.6e-256
Cyp26b1	-1.27018	3.29e-05
Cyp2j6	-1.39962	0.000634
Cyp3a13	1.31708	1.91e-16
Cyp3a41a	1.46182	0.000952
Cyp4v3	-1.29867	4.76e-08
Cyp51	1.49344	3.66e-25
Dbh	1.92403	1.02e-06
Dbi	-2.10701	5.62e-17
Ddit3	1.78337	1.1e-38
Ddost	-1.50207	0.029173
Derl1	-1.19149	1.32e-27
Dhcr24	1.74047	0.028621
Dhcr7	-1.89628	7.5e-202
Dhrs7	-1.77569	6e-131
Dhrs7c	1.56382	4.2e-127
Dhrs9	-2.78243	2.9e-111
Dipk1b	-2.98931	0
Dmpk	-3.82856	2.02e-35
Dnajb9	-1.85583	2.3e-107
Dnajc1	2.63905	0
Dnajc25	-1.4725	0.048714
Dnajc3	1.09097	3.25e-42
Dpagt1	-1.94389	1.2e-180
Dpy19l3	-3.58436	7.45e-10
Duoxa1	1.45775	2.6e-36
Ebp	1.51559	9.89e-95
Eda	-1.90259	0.012748
Edem1	-1.84718	0.036926
Edem2	1.74376	1.3e-105
Edn1	1.17548	1.47e-87
Eif2ak3	-3.9873	1.25e-10
Elovl3	1.29394	2.94e-06
Elovl4	1.85103	0.006647
Emc2	2.09577	4.69e-72
Entpd5	-2.34249	1.69e-26
Ephx1	-1.88224	4.9e-220
Ephx3	2.44725	0
Erlin1	-2.44984	0.003906
Ern1	1.68994	4.5e-133
Ero1a	1.62942	1.1e-161
Ero1b	1.93485	0
Eva1a	1.60614	6.5e-165
Extl3	1.09437	2.57e-53
F830016B08Rik	-1.29848	8.42e-09
Fa2h	-1.43296	0.011943
Faah	1.81567	0.013437
Fads2	-1.90006	0.000609
Fam20a	-1.4876	0.002993
Fbxw7	1.19973	2.57e-98
Fcrlb	-1.02933	1.22e-53
Fdft1	1.97897	0.001253
Fgfr3	1.57265	5.8e-18
Fgfr4	-1.57943	3.09e-83
Ficd	2.07835	2.94e-12
Fitm1	-2.43087	4.4e-127
Fkbp11	-1.48002	6.96e-12
Fkbp1b	4.01163	0
Flrt2	-1.67772	1.28e-19
Flt3	1.73958	5.18e-14
Fmo1	-1.19643	6.3e-164
Fmo5	-1.93659	2.9e-28
Fndc5	1.06265	2.81e-54
Fos	-1.46113	0.004244
Foxred2	-1.84124	7.43e-47
Fsd2	-1.41862	4.1e-100
Furin	1.64399	2.8e-144
Gdpd3	3.14568	0
Gdpd5	1.3088	3.64e-05
Ggcx	5.62374	1.4e-30
Gimap8	-1.23354	6.71e-64
Glul	-1.22355	2.26e-18
Gm12185	-1.39791	0.007451
Gnpnat1	1.70289	0.003971
Golt1b	-2.62175	8.35e-18
Gpat3	-2.96176	2.1e-34
Gpc2	2.65219	1.8e-187
Gper1	-1.36283	2.7e-169
Gpr37	-3.89841	4.3e-26
Gpr85	1.78375	0.047379
Gria1	-1.28854	3.06e-85
Grin1	1.92564	0.02136
Grip1	-2.21489	0.000763
Gstm7	1.8546	0.021336
H2-K1	-1.31303	0.00823
H2-M10.1	1.03025	9.21e-39
H2-M5	2.10617	4.02e-64
Hacd1	-2.7433	3.11e-15
Hacd4	-1.54464	2.38e-94
Hace1	-1.1935	1.33e-48
Has2	-2.21448	1.38e-28
Herpud1	1.54378	4.62e-21
Hhatl	1.25036	4.92e-60
Hmgcll1	-1.06209	1.15e-32
Hmgcr	-2.42955	0.004259
Hmox1	-1.15907	1.5e-25
Hrc	-1.12251	1.29e-39
Hsd11b1	1.2265	3.43e-33
Hsd17b13	4.88332	1.09e-78
Hsd17b7	1.46782	0.000414
Hsp90aa1	-1.05046	1.56e-21
Hsp90b1	1.15444	3e-111
Hspa5	-1.03441	3.37e-65
Hspd1	-2.68982	3.1e-143
Htr1b	1.01144	2.44e-09
Hyal3	4.01345	2.29e-34
Hyou1	2.01134	1.26e-11
Igll1	-3.22113	1.33e-14
Igtp	1.67006	0.024161
Ikbip	-1.76714	1.24e-17
Ildr2	1.01047	0.000187
Ins2	-1.29721	5.2e-100
Insig1	-4.37511	1.98e-97
Irag1	-2.43436	4.99e-08
Irgm1	1.02681	8.93e-37
Itpr2	2.02048	2.8e-119
Jph1	1.62335	7.47e-06
Jph2	-1.30044	1.9e-146
Jsrp1	-1.29933	5.37e-53
Kcnk2	-1.6511	1e-17
Kcnma1	-1.89686	0.000431
Kcnq1	-2.49197	8.7e-206
Kdelr2	-1.07242	5.98e-47
Kdelr3	1.30025	4.6e-107
Kdsr	1.07945	1.96e-41
Klhl41	-2.11403	1.4e-213
Krtcap2	1.32475	2.64e-66
Lctl	2.60554	0.001844
Lin28a	-1.59784	8.45e-82
Lman1	-2.20441	5.46e-18
Lman1l	1.18067	1.1e-166
Lmf1	-1.28731	9.45e-09
Loxl2	-1.67206	0.020912
Lpcat1	2.24178	1.24e-77
Lpcat3	2.10558	1.3e-194
Lrp2	-1.17454	2.39e-48
Lrrc59	1.01075	1.57e-11
Lrrc8d	1.00489	0.044822
Lrrc8e	1.00841	8.15e-46
Lss	-1.57107	1.2e-211
Ltc4s	-2.63087	1.1e-170
Lynx1	1.75884	0.047247
Magea9	1.2052	1.12e-86
Magt1	-1.41278	1.43e-07
Mal	1.06153	1.6e-147
Mamdc2	-1.80805	1.7e-116
Manf	1.10362	1.93e-56
Mapk8ip3	-1.00479	5.3e-136
Marchf1	-1.86003	7.8e-170
Mboat2	1.27145	1.62e-19
Mcfd2	3.42476	2.33e-51
Mest	-1.02758	1.42e-10
Mfsd2a	2.1984	0.001338
Mgst1	-3.77844	9.97e-88
Mgst2	1.47347	1.85e-19
Mia2	1.74922	0.025645
Mlana	1.15489	1.95e-85
Mogat2	-1.41785	2.91e-08
Mogs	2.19206	6.73e-11
Mrln	-2.75461	9.35e-65
Msmo1	3.2483	1.69e-06
Msrb3	-1.32619	5.7e-173
Mttp	-1.51701	2.4e-127
Mymx	-1.75348	3.4e-158
Myorg	-2.35443	5.7e-116
Myrfl	-1.59485	0.038435
Nat8f4	2.15639	5.75e-46
Nbas	-1.53407	6.19e-59
Nceh1	-1.89459	5.7e-203
Ndrg4	1.49345	3.38e-07
Necab3	-1.24653	1.1e-214
Nlrp3	2.37276	0.000557
Nol3	1.33061	2.1e-215
Nos1	-1.13639	1.11e-22
Npc1	1.47477	2.37e-06
Nptx1	1.95701	3.67e-27
Nr1h3	-1.87962	5.39e-05
Nsdhl	1.38077	0.003815
Nucb2	1.1798	1.36e-09
Nup210	-1.01239	3.87e-12
Oas1b	1.5595	1.14e-07
Olfm1	-2.61644	3.8e-128
Osbp2	-1.22913	7.89e-97
Osbpl3	1.52328	4.91e-16
Osbpl6	1.19699	7.75e-49
Ostc	3.567	3.15e-84
Otulinl	-3.1447	1.19e-10
P3h1	-1.48968	2.28e-14
P3h4	-1.41874	0.00648
P4ha3	-1.19819	6.88e-68
Pcsk9	-1.12767	2.99e-10
Pcyt1b	1.9092	0.030758
Pde2a	-1.79922	3.4e-179
Pde3b	1.55194	0.016781
Pdia3	-1.3528	4.96e-77
Pdia4	-2.56126	2.2e-237
Pdia5	-1.99607	6.8e-154
Pdia6	1.9146	0
Pdzd2	-1.23728	1.3e-142
Pdzd8	-1.60218	0.00263
Phex	-1.44221	1.53e-74
Pi4k2b	2.31561	1.78e-84
Piga	1.02264	0.045441
Pigp	-1.23781	1.62e-34
Pink1	1.47522	1.3e-103
Pkd2	-1.8272	8.22e-11
Pkhd1	-3.10402	1.32e-12
Pkm	-2.56092	2.85e-63
Pla2g12a	-1.44997	6.39e-73
Pla2g4a	-1.08689	1.9e-145
Plaat3	-3.47815	5.71e-08
Plpp7	2.06083	1.2e-115
Plscr2	-1.1653	2.94e-72
Pmaip1	-1.80338	3.3e-43
Porcn	1.22058	8.81e-86
Ppib	-2.11223	2e-190
Ppp1r15a	-1.34259	2.8e-180
Prdx4	-1.3116	1.8e-41
Prkcd	-1.33264	0.01019
Prkce	1.2392	3.99e-92
Prkn	-2.39955	1.98e-06
Prl2c2	-2.35328	1.1e-09
Prl2c3	-1.86542	2.8e-141
Prss56	-1.99109	9.97e-07
Prxl2b	1.50727	0.000685
Ptgds	-1.8192	1.6e-260
Ptgfrn	2.94308	5.51e-05
Ptgis	-1.12819	2.48e-08
Ptgs2	-1.92383	1.3e-106
Ptn	1.98135	9.79e-06
Ptp4a1	-3.90165	3.33e-57
Ptprn2	-1.88127	5.2e-136
Pxdn	3.18265	3.4e-287
Pycard	-1.17723	1.55e-28
Pygm	-1.1149	1.8e-17
Rab32	1.97827	0.014144
Rcn1	-1.02534	7.17e-30
Rcn2	1.04411	1.52e-34
Rcn3	1.15219	7.57e-74
Rdh5	-1.05297	9.56e-77
Reep1	-1.24855	7.2e-38
Retreg3	-1.54639	1.75e-14
Retsat	-1.21378	6.2e-99
Rgmb	-2.6498	4.61e-06
Rhbdd1	-1.40436	0.00882
Rint1	-1.67236	5.2e-102
Rnaset2b	-3.14383	7.03e-12
Rnf125	-5.72444	2.04e-85
Rnf128	1.06435	5.78e-95
Rnf185	-1.17085	0.011156
Rnft2	2.15577	0
Rpn1	1.28309	4.3e-194
Rrbp1	-1.94426	3.83e-91
Rrs1	1.51468	6.5e-191
Rsad2	1.05506	2.62e-57
Rtn2	1.5634	2.1e-127
Ryr1	-1.78706	0.024415
Ryr3	-1.92547	0.027002
S100a1	-2.57608	1.46e-08
S100a7a	3.01836	2.47e-32
Scara3	-2.25641	1.89e-33
Scd1	2.47474	1.39e-09
Scd2	-1.96702	0.013416
Scn5a	-2.30632	1.19e-07
Sdf2l1	-1.43865	8.8e-77
Sec11a	-2.68707	3.63e-12
Sec11c	1.34893	0.000656
Sec23b	1.1589	1.5e-114
Sec24a	1.39164	4.3e-139
Sec24d	-1.91867	3.81e-19
Sec61a1	1.26135	1.8e-160
Sec61b	1.36689	1.03e-68
Sel1l	1.45021	1.3e-155
Selenoi	-3.77	4.5e-17
Selenos	1.04011	4.79e-40
Sema4f	-1.65729	1.8e-127
Serp1	-1.17044	0.004234
Serpina1d	2.98742	0
Serpinh1	1.71898	0
Sesn2	1.12823	3.3e-126
Sez6l2	-1.93629	3.4e-278
Sgpp1	-2.63595	2.9e-176
Shisa2	-1.27232	1.53e-22
Slc22a13	1.30825	1.05e-64
Slc22a21	2.0587	0.002995
Slc27a1	1.29964	4.31e-16
Slc2a4	1.08639	5.13e-08
Slc30a1	1.11559	4.21e-19
Slc30a7	1.31519	5.55e-51
Slc33a1	-1.4994	0.002851
Slc35b1	1.05188	8.84e-78
Slc37a1	-2.71415	6.41e-05
Slc39a6	1.29381	2.36e-78
Slc39a7	1.51742	0.000393
Slc51a	-1.86912	6.4e-199
Slc8a3	2.25215	1.02e-14
Smim14	-1.39006	2.2e-137
Smim6	1.41266	1.01e-86
Soat1	1.63511	4.38e-73
Soat2	1.4396	9.4e-102
Sort1	-1.55774	3.5e-109
Spcs2	-3.0533	0.000163
Spcs3	-1.01432	1.09e-05
Spink5	1.29047	5.16e-39
Sqle	-1.52154	3.44e-10
Sqstm1	2.35935	1.5e-30
Srd5a3	-1.4792	1.3e-279
Srebf1	1.09151	3.92e-60
Srebf2	1.23316	2.8e-110
Srl	1.28814	8.11e-53
Srprb	2.35781	3.5e-266
Ssr1	-2.67379	0
Ssr2	2.88195	2.53e-69
Ssr3	6.30936	8.7e-45
Stard3nl	-1.90001	1.01e-98
Stard4	1.76287	1.16e-07
Stbd1	-1.40876	1.8e-132
Stc2	-1.52437	3.4e-197
Stim1	2.30941	0
Stim2	2.43193	0
Stom	3.1779	5.5e-158
Strit1	-4.601	1.18e-53
Stt3a	-2.08955	5.16e-36
Stt3b	-2.46522	0.000995
Sult2b1	1.77402	0.015159
Surf4	-2.30856	4.11e-47
Syne2	-2.32012	3.06e-31
Syt6	-1.64979	2.51e-59
Syvn1	-1.50121	1.15e-32
Tap1	-1.9805	6.78e-07
Tap2	1.08327	4.8e-65
Tapbp	1.25738	1.83e-74
Tdrd6	-1.82316	2.16e-22
Tecrl	-1.84691	1.47e-17
Tenm2	1.90466	3.19e-22
Tex264	-1.16852	5.84e-34
Tgtp2	2.05247	0.014182
Thbs1	-3.92511	2.12e-12
Thbs4	1.65941	6.24e-88
Ticam2	1.57177	1.8e-183
Tkt	-1.11252	0.017759
Tm7sf2	-2.28792	0.007703
Tmbim1	-2.1655	3e-55
Tmc8	1.34792	3.5e-106
Tmed2	1.73603	2.95e-16
Tmed3	1.16281	0.001266
Tmed5	1.74186	2.33e-38
Tmem100	1.07768	1.1e-115
Tmem117	-2.32338	0.006673
Tmem119	1.02046	4.38e-36
Tmem132a	-2.31208	7e-117
Tmem30c	1.63884	1.1e-112
Tmem38a	-2.80592	2.13e-12
Tmem38b	1.25254	1.87e-38
Tmem39a	2.02024	0.000462
Tmem43	-1.3546	1.72e-73
Tmem64	-2.60811	2.98e-79
Tmtc4	-1.19003	2.8e-143
Tmx4	-2.24525	0.003116
Traf3ip3	-2.84734	2.26e-90
Tram1	1.88349	1.78e-31
Trappc1	-1.40636	2.5e-07
Trdn	1.92358	0.020015
Trib3	1.20776	3.84e-22
Trp53	2.32162	2.63e-89
Txndc11	1.06986	1.32e-83
Uba5	1.45108	1.4e-133
Ufl1	-1.69562	0.020629
Ugt1a1	-2.63764	0
Ugt1a6a	-2.5118	1.71e-10
Ugt1a7c	1.12628	8.6e-122
Ugt8a	3.86476	3.23e-07
Unc93b1	-2.22116	3.9e-96
Usp13	-2.23542	6.14e-53
Usp17la	1.51581	4.3e-181
Usp20	-1.78664	1.04e-81
Utp15	-2.32221	1.5e-36
Vash1	1.04899	5.31e-60
Yif1b	1.05669	7.88e-57
Yipf7	1.66451	2.33e-23
Zdhhc14	1.60282	7.78e-68
Zfand2a	-2.4603	9.59e-42
Zfas1	-1.30498	3e-128
Zp2	-1.18137	3.18e-19
